# Genetic score omics regression and multi-trait meta-analysis detect widespread *cis*-regulatory effects shaping bovine complex traits

**DOI:** 10.1101/2022.07.13.499886

**Authors:** Ruidong Xiang, Lingzhao Fang, Shuli Liu, George E. Liu, Albert Tenesa, Yahui Gao, CattleGTEx Consortium, Brett A Mason, Amanda J. Chamberlain, Michael E. Goddard

## Abstract

To complete the genome-to-phenome map, transcriptome-wide association studies (TWAS) are performed to correlate genetically predicted gene expression with observed phenotypic measurements. However, the relatively small training population assayed with gene expression could limit the accuracy of TWAS. We propose Genetic Score Omics Regression (GSOR) correlating observed gene expression with genetically predicted phenotype, i.e., genetic score. The score, calculated using variants near genes with assayed expression, provides a powerful association test between *cis-*effects on gene expression and the trait. In simulated and real data, GSOR outperforms TWAS in detecting causal/informative genes. Applying GSOR to transcriptomes of 16 tissue (N∼5000) and 37 traits in ∼120,000 cattle, multi-trait meta-analyses of omics-associations (MTAO) found that, on average, each significant gene expression and splicing mediates *cis*-genetic effects on 8∼10 traits. Supported by Mendelian Randomisation, MTAO prioritised genes/splicing show increased evolutionary constraints. Many newly discovered genes/splicing regions underlie previously thought single-gene loci to influence multiple traits.
