## Supplementary Data 1 for "Genetic score omics regression and multi-trait meta-analysis detect widespread *cis*-regulatory effects shaping bovine complex traits"

### Sheet: Supplementary Data 1
Supplementary Data 1. Summary of spliced intronic regions with putatively causal links to cattle traits prioritised by GSOR (p-value shown in p_GSOR) and SMR (p-value shown in p_SMR and p_HEIDI). Note that p_HEIDI < 0.05 indicates LD confounding.
intron	gene name	chromosome	intron start	intron end	geneid	gene start	gene end	Tissue	Trait	p_GOSR	p_SMR_multi	p_HEIDI
3:15377323:15377659:clu_62720_NA	SCAMP3	3	15377323	15377659	ENSBTAG00000012094	15376265	15381469	Milk_cell	ProtP	6.79535e-06	2.44256e-06	0.450059
3:15428753:15428814:clu_62749_NA	MUC1	3	15428753	15428814	ENSBTAG00000017104	15427371	15432019	Milk_cell	ProtP	4.46479e-17	0.000625672	0.319153
3:15428774:15428895:clu_62747_NA	MUC1	3	15428774	15428895	ENSBTAG00000017104	15427371	15432019	Milk_cell	Milk, ProtP, FatP	3.31884e-18	2.97606e-14	0.342454
3:15428834:15428895:clu_62747_NA	MUC1	3	15428834	15428895	ENSBTAG00000017104	15427371	15432019	Milk_cell	ProtP	2.47933e-25	0.00029753	0.583894
3:15428933:15428994:clu_62750_NA	MUC1	3	15428933	15428994	ENSBTAG00000017104	15427371	15432019	Milk_cell	ProtP	5.73303e-07	1.62467e-08	0.416597
3:15428933:15429114:clu_62750_NA	MUC1	3	15428933	15429114	ENSBTAG00000017104	15427371	15432019	Milk_cell	Prot, Milk, ProtP, FatP	1.89591e-17	2.51594e-15	0.634029
3:15429053:15429114:clu_62750_NA	MUC1	3	15429053	15429114	ENSBTAG00000017104	15427371	15432019	Milk_cell	ProtP	1.70798e-05	4.07584e-13	0.712454
3:15429173:15429234:clu_62750_NA	MUC1	3	15429173	15429234	ENSBTAG00000017104	15427371	15432019	Milk_cell	ProtP	2.60161e-06	4.66188e-10	0.995949
5:29863342:29870439:clu_27469_NA	RACGAP1	5	29863342	29870439	ENSBTAG00000012784	29851713	29890966	Milk_cell	ProtP	4.11158e-11	3.59839e-06	0.342639
5:29863342:29871145:clu_27469_NA	RACGAP1	5	29863342	29871145	ENSBTAG00000012784	29851713	29890966	Milk_cell	ProtP	6.66409e-08	5.14952e-06	0.131902
5:29870636:29871145:clu_27469_NA	RACGAP1	5	29870636	29871145	ENSBTAG00000012784	29851713	29890966	Milk_cell	ProtP	2.55963e-12	2.57985e-06	0.340949
5:75275606:75278389:clu_33848_NA	NCF4	5	75275606	75278389	ENSBTAG00000007531	75265852	75284401	Blood	ProtP	1.40446e-20	4.96764e-06	0.260219
5:75282891:75283987:clu_29442_NA	NCF4	5	75282891	75283987	ENSBTAG00000007531	75265852	75284401	Milk_cell	ProtP	1.97318e-09	1.07416e-05	0.857426
5:75282891:75284035:clu_29442_NA	NCF4	5	75282891	75284035	ENSBTAG00000007531	75265852	75284401	Milk_cell	ProtP	1.15803e-07	8.65091e-06	0.891369
5:75349271:75354828:clu_29428_NA	CSF2RB	5	75349271	75354828	ENSBTAG00000009064	75349088	75370432	Milk_cell	ProtP	3.5795e-20	1.59988e-06	0.192676
5:75349271:75357245:clu_29428_NA	CSF2RB	5	75349271	75357245	ENSBTAG00000009064	75349088	75370432	Milk_cell	ProtP	2.40387e-16	1.75172e-06	0.388322
5:75354957:75357245:clu_29428_NA	CSF2RB	5	75354957	75357245	ENSBTAG00000009064	75349088	75370432	Milk_cell	ProtP	3.5795e-20	1.20252e-06	0.393208
5:107313479:107314106:clu_35645_NA	CCDC77	5	107313479	107314106	ENSBTAG00000000049	107294769	107321571	Blood	BSize	2.14352e-08	7.3671e-06	0.454705
7:51765599:51765684:clu_24739_NA	CD14	7	51765599	51765684	ENSBTAG00000015032	51762895	51765768	Blood	Gl	1.24757e-12	5.87675e-06	0.603453
7:51765599:51765690:clu_24739_NA	CD14	7	51765599	51765690	ENSBTAG00000015032	51762895	51765768	Blood	Gl	1.15803e-07	1.6739e-05	0.798022
7:51765599:51765684:clu_21540_NA	CD14	7	51765599	51765684	ENSBTAG00000015032	51762895	51765768	Milk_cell	Gl	4.46479e-17	9.44051e-07	1
7:51765599:51765690:clu_21540_NA	CD14	7	51765599	51765690	ENSBTAG00000015032	51762895	51765768	Milk_cell	Gl	5.45631e-21	6.60753e-07	1
8:84482149:84484673:clu_59424_NA	CARD19	8	84482149	84484673	ENSBTAG00000011202	84481296	84497538	Milk_cell	Stat	1.19807e-08	8.25703e-06	0.999991
11:104178449:104182457:clu_96984_NA	ABO	11	104178449	104182457	ENSBTAG00000012525	104176840	104214809	Blood	ProtP	5.64632e-10	4.35359e-09	0.622346
11:104178449:104183106:clu_96984_NA	ABO	11	104178449	104183106	ENSBTAG00000012525	104176840	104214809	Blood	ProtP	3.01499e-22	1.43826e-10	0.185105
11:104178449:104182457:clu_44681_NA	ABO	11	104178449	104182457	ENSBTAG00000012525	104176840	104214809	Jejunum	ProtP	6.63149e-09	1.85355e-07	0.200131
11:104178449:104183106:clu_44681_NA	ABO	11	104178449	104183106	ENSBTAG00000012525	104176840	104214809	Jejunum	ProtP	3.79791e-08	1.87074e-07	0.810025
11:104178449:104183106:clu_64438_NA	ABO	11	104178449	104183106	ENSBTAG00000012525	104176840	104214809	Mammary	ProtP	2.14352e-08	3.77047e-08	0.221485
11:104178449:104182457:clu_84280_NA	ABO	11	104178449	104182457	ENSBTAG00000012525	104176840	104214809	Milk_cell	ProtP	1.36066e-14	8.90512e-09	0.789456
11:104178449:104183106:clu_84280_NA	ABO	11	104178449	104183106	ENSBTAG00000012525	104176840	104214809	Milk_cell	ProtP	3.01499e-22	1.48545e-09	0.999896
11:104178449:104183106:clu_63632_NA	ABO	11	104178449	104183106	ENSBTAG00000012525	104176840	104214809	Uterus	ProtP	5.73303e-07	1.07403e-05	0.62859
11:104182694:104183106:clu_44681_NA	ABO	11	104182694	104183106	ENSBTAG00000012525	104176840	104214809	Jejunum	ProtP	6.63149e-09	5.07755e-07	0.983494
11:104182694:104183106:clu_64438_NA	ABO	11	104182694	104183106	ENSBTAG00000012525	104176840	104214809	Mammary	ProtP	3.79791e-08	5.67221e-08	0.371386
11:104182694:104183106:clu_84280_NA	ABO	11	104182694	104183106	ENSBTAG00000012525	104176840	104214809	Milk_cell	ProtP	1.36816e-18	8.84799e-10	0.334641
11:104186406:104187168:clu_44682_NA	ABO	11	104186406	104187168	ENSBTAG00000012525	104176840	104214809	Jejunum	ProtP	3.79791e-08	5.16997e-06	0.0624124
11:104186406:104187201:clu_44682_NA	ABO	11	104186406	104187201	ENSBTAG00000012525	104176840	104214809	Jejunum	ProtP	2.55963e-12	1.27011e-07	0.287316
11:104186406:104187209:clu_44682_NA	ABO	11	104186406	104187209	ENSBTAG00000012525	104176840	104214809	Jejunum	ProtP	1.36184e-13	2.20192e-07	0.420705
11:104186406:104187168:clu_64439_NA	ABO	11	104186406	104187168	ENSBTAG00000012525	104176840	104214809	Mammary	ProtP	4.22491e-06	2.74153e-06	0.0556354
11:104186406:104187201:clu_64439_NA	ABO	11	104186406	104187201	ENSBTAG00000012525	104176840	104214809	Mammary	ProtP	5.20025e-12	1.20358e-09	0.0637988
11:104186406:104187209:clu_64439_NA	ABO	11	104186406	104187209	ENSBTAG00000012525	104176840	104214809	Mammary	ProtP	1.04619e-11	1.78249e-08	0.0719665
11:104186406:104187201:clu_63633_NA	ABO	11	104186406	104187201	ENSBTAG00000012525	104176840	104214809	Uterus	ProtP	5.73303e-07	5.90765e-06	0.168145
11:104186406:104187209:clu_63633_NA	ABO	11	104186406	104187209	ENSBTAG00000012525	104176840	104214809	Uterus	ProtP	3.63502e-09	8.89363e-06	0.670467
11:104187682:104188336:clu_44683_NA	ABO	11	104187682	104188336	ENSBTAG00000012525	104176840	104214809	Jejunum	ProtP	3.39653e-07	1.35024e-05	0.987928
14:488706:489380:clu_55885_NA	CYHR1	14	488706	489380	ENSBTAG00000035254	478582	492655	Blood	Prot, Fat, Milk, ProtP, FatP, Gl	2.55963e-12	7.34729e-17	0.112593
14:511461:511975:clu_55908_NA	VPS28	14	511461	511975	ENSBTAG00000026320	508418	512819	Blood	Prot, Fat, ProtP, FatP	1.08251e-05	3.2282e-11	0.438325
14:511461:511975:clu_48709_NA	VPS28	14	511461	511975	ENSBTAG00000026320	508418	512819	Milk_cell	Prot, Fat, Milk, ProtP, FatP	1.19807e-08	2.16399e-11	0.999929
14:608086:609040:clu_55948_NA	DGAT1	14	608086	609040	ENSBTAG00000026356	603813	612791	Blood	Prot	1.04619e-11	4.58715e-17	0.0866116
14:608086:609040:clu_38435_NA	DGAT1	14	608086	609040	ENSBTAG00000026356	603813	612791	Liver	Prot, Fat, Milk, ProtP, FatP	6.38178e-14	2.4014e-14	0.0579036
14:608086:610030:clu_38435_NA	DGAT1	14	608086	610030	ENSBTAG00000026356	603813	612791	Liver	ProtP	1.70798e-05	8.4597e-08	0.531478
14:608086:609040:clu_40878_NA	DGAT1	14	608086	609040	ENSBTAG00000026356	603813	612791	Mammary	Prot, Fat, Milk, ProtP, FatP	8.032e-11	3.31623e-10	0.292106
14:608086:609040:clu_48753_NA	DGAT1	14	608086	609040	ENSBTAG00000026356	603813	612791	Milk_cell	Prot, Fat, Milk, ProtP, FatP	1.15803e-07	4.63373e-09	0.894411
14:609235:610030:clu_55948_NA	DGAT1	14	609235	610030	ENSBTAG00000026356	603813	612791	Blood	Gl	2.25718e-19	1.36332e-05	0.994084
14:609235:610030:clu_24206_NA	DGAT1	14	609235	610030	ENSBTAG00000026356	603813	612791	Jejunum	Prot, Fat, Milk	3.39653e-07	3.00861e-08	0.0946424
14:609235:610030:clu_38435_NA	DGAT1	14	609235	610030	ENSBTAG00000026356	603813	612791	Liver	Prot	1.55377e-10	1.84649e-11	0.0535952
14:609235:610030:clu_40878_NA	DGAT1	14	609235	610030	ENSBTAG00000026356	603813	612791	Mammary	Prot, Fat, Milk, ProtP, FatP	1.06068e-09	1.69012e-10	0.0927214
14:609235:610030:clu_38930_NA	DGAT1	14	609235	610030	ENSBTAG00000026356	603813	612791	Muscle	Prot, Fat, Milk, ProtP, FatP	1.58666e-06	1.61192e-12	0.557211
14:609235:610030:clu_31869_NA	DGAT1	14	609235	610030	ENSBTAG00000026356	603813	612791	Pituitary	Prot, Fat, Milk, ProtP, FatP	3.39653e-07	1.56439e-07	0.12238
14:611013:611150:clu_33465_NA	DGAT1	14	611013	611150	ENSBTAG00000026356	603813	612791	Adipose	Prot, Milk, ProtP, FatP	3.39653e-07	3.69452e-10	0.0599964
14:611013:611150:clu_55950_NA	DGAT1	14	611013	611150	ENSBTAG00000026356	603813	612791	Blood	Prot, Fat, Milk, ProtP, FatP, Gl	9.03318e-20	3.18588e-28	0.0654675
14:611013:611150:clu_24209_NA	DGAT1	14	611013	611150	ENSBTAG00000026356	603813	612791	Jejunum	Prot, Fat, Milk, ProtP, FatP	6.79535e-06	2.67355e-07	0.884524
14:611013:611150:clu_40881_NA	DGAT1	14	611013	611150	ENSBTAG00000026356	603813	612791	Mammary	Prot, Fat, Milk	3.63502e-09	1.07571e-10	0.0972326
14:611013:611150:clu_48758_NA	DGAT1	14	611013	611150	ENSBTAG00000026356	603813	612791	Milk_cell	Prot, Fat, Milk, ProtP, FatP	9.58367e-07	1.79497e-10	1
14:611013:611150:clu_30395_NA	DGAT1	14	611013	611150	ENSBTAG00000026356	603813	612791	Rumen	Fat, Milk, ProtP, FatP	6.79535e-06	1.51346e-08	0.507662
14:611013:611150:clu_35517_NA	DGAT1	14	611013	611150	ENSBTAG00000026356	603813	612791	Uterus	Prot, Fat, Milk, FatP	1.99289e-07	2.07978e-08	0.0714563
14:611079:611150:clu_33465_NA	DGAT1	14	611079	611150	ENSBTAG00000026356	603813	612791	Adipose	Prot, ProtP	2.14352e-08	8.74889e-10	0.0563541
14:611079:611150:clu_55950_NA	DGAT1	14	611079	611150	ENSBTAG00000026356	603813	612791	Blood	Gl	5.58467e-19	6.37251e-06	0.582066
14:611079:611150:clu_24209_NA	DGAT1	14	611079	611150	ENSBTAG00000026356	603813	612791	Jejunum	Milk, ProtP, FatP	1.08251e-05	2.09857e-07	0.971761
14:611079:611150:clu_40881_NA	DGAT1	14	611079	611150	ENSBTAG00000026356	603813	612791	Mammary	Prot, Fat, Milk, ProtP, FatP	2.0842e-11	1.06781e-11	0.0593503
14:611079:611150:clu_48758_NA	DGAT1	14	611079	611150	ENSBTAG00000026356	603813	612791	Milk_cell	Prot, Fat, Milk, ProtP, FatP	3.39653e-07	6.21083e-10	1
14:611079:611150:clu_30395_NA	DGAT1	14	611079	611150	ENSBTAG00000026356	603813	612791	Rumen	Prot, Fat, Milk, ProtP, FatP	1.24757e-12	4.86003e-13	0.205723
14:611079:611150:clu_35517_NA	DGAT1	14	611079	611150	ENSBTAG00000026356	603813	612791	Uterus	Prot, Fat, Milk, ProtP, FatP	2.14352e-08	4.15152e-09	0.0517641
14:611364:611461:clu_48759_NA	DGAT1	14	611364	611461	ENSBTAG00000026356	603813	612791	Milk_cell	ProtP, FatP	1.70798e-05	1.4545e-07	1
14:611382:611461:clu_55956_NA	DGAT1	14	611382	611461	ENSBTAG00000026356	603813	612791	Blood	Prot, Fat, Milk, ProtP, FatP	5.73303e-07	1.92218e-13	0.100495
14:611382:611461:clu_48759_NA	DGAT1	14	611382	611461	ENSBTAG00000026356	603813	612791	Milk_cell	Prot, Fat, Milk, ProtP, FatP	2.14352e-08	3.22618e-10	0.999966
14:853451:857273:clu_56073_NA	PLEC	14	853451	857273	ENSBTAG00000011922	839972	896647	Blood	Prot, Fat, Milk, ProtP, FatP	2.60161e-06	7.43905e-13	0.265685
14:853451:862324:clu_56073_NA	PLEC	14	853451	862324	ENSBTAG00000011922	839972	896647	Blood	Prot, Fat, Milk, ProtP, FatP	1.58666e-06	2.61712e-13	0.426679
14:853451:857273:clu_35604_NA	PLEC	14	853451	857273	ENSBTAG00000011922	839972	896647	Uterus	Prot, Fat, Milk, ProtP, FatP	6.79535e-06	1.29353e-08	0.662811
14:855450:856940:clu_56073_NA	PLEC	14	855450	856940	ENSBTAG00000011922	839972	896647	Blood	Prot, Milk, ProtP, FatP	1.08251e-05	3.03771e-13	0.176954
14:855450:862324:clu_56073_NA	PLEC	14	855450	862324	ENSBTAG00000011922	839972	896647	Blood	Prot, Fat, Milk, ProtP, FatP, Gl	9.58367e-07	9.30356e-17	0.0635971
14:855450:862324:clu_48865_NA	PLEC	14	855450	862324	ENSBTAG00000011922	839972	896647	Milk_cell	Prot, Fat, Milk, ProtP, FatP	2.55963e-12	6.5673e-19	0.999997
14:855450:856940:clu_35604_NA	PLEC	14	855450	856940	ENSBTAG00000011922	839972	896647	Uterus	Prot, Fat, Milk, ProtP, FatP	3.39653e-07	2.76753e-09	0.606994
14:855450:862324:clu_35604_NA	PLEC	14	855450	862324	ENSBTAG00000011922	839972	896647	Uterus	Prot, Fat, Milk, ProtP, FatP	1.99289e-07	2.25244e-09	0.972734
14:855483:857273:clu_56073_NA	PLEC	14	855483	857273	ENSBTAG00000011922	839972	896647	Blood	Prot, Milk	1.08251e-05	2.29984e-12	0.58742
14:856987:857273:clu_56073_NA	PLEC	14	856987	857273	ENSBTAG00000011922	839972	896647	Blood	Prot, Fat, Milk, ProtP, FatP, Gl	1.19807e-08	1.42279e-13	0.283002
14:856987:857273:clu_35604_NA	PLEC	14	856987	857273	ENSBTAG00000011922	839972	896647	Uterus	Prot, Fat, Milk, ProtP, FatP	1.58666e-06	6.18394e-09	0.795618
14:857384:859417:clu_35604_NA	PLEC	14	857384	859417	ENSBTAG00000011922	839972	896647	Uterus	Prot, Fat, Milk, ProtP, FatP	1.58666e-06	1.6172e-08	0.690518
14:873046:873660:clu_56050_NA	PLEC	14	873046	873660	ENSBTAG00000011922	839972	896647	Blood	Prot	3.79791e-08	1.97265e-16	0.0584629
14:1031582:1033019:clu_56195_NA	FAM83H	14	1031582	1033019	ENSBTAG00000038682	1025239	1039266	Blood	Fat	6.79535e-06	7.86797e-16	0.0604381
14:1031582:1033019:clu_48964_NA	FAM83H	14	1031582	1033019	ENSBTAG00000038682	1025239	1039266	Milk_cell	Prot, Fat	9.58367e-07	2.19147e-19	0.178102
14:1142134:1142838:clu_56248_NA	GSDMD	14	1142134	1142838	ENSBTAG00000021474	1139890	1146602	Blood	Prot, Milk	5.64632e-10	7.93618e-23	0.0981565
14:1671241:1671418:clu_49054_NA	LYNX1	14	1671241	1671418	ENSBTAG00000005762	1669738	1672645	Milk_cell	Prot, Fat, Milk, ProtP, FatP	3.63502e-09	3.51151e-16	0.162527
14:3027859:3031649:clu_56398_NA	PTK2	14	3027859	3031649	ENSBTAG00000009578	2844134	3037063	Blood	Fat	1.15803e-07	2.73358e-07	0.596815
14:64219498:64220538:clu_57698_NA	POLR2K	14	64219498	64220538	ENSBTAG00000022539	64216926	64220642	Blood	Milk, ProtP, FatP	1.27453e-31	7.10858e-12	0.7362
14:64219498:64220538:clu_39482_NA	POLR2K	14	64219498	64220538	ENSBTAG00000022539	64216926	64220642	Liver	ProtP	1.55377e-10	1.67895e-06	0.391369
14:64219498:64220571:clu_39482_NA	POLR2K	14	64219498	64220571	ENSBTAG00000022539	64216926	64220642	Liver	ProtP	6.63149e-09	4.95924e-06	0.393617
14:64219498:64220538:clu_41975_NA	POLR2K	14	64219498	64220538	ENSBTAG00000022539	64216926	64220642	Mammary	ProtP	2.97646e-10	4.72027e-08	0.283254
14:64219498:64220571:clu_41975_NA	POLR2K	14	64219498	64220571	ENSBTAG00000022539	64216926	64220642	Mammary	ProtP	6.63149e-09	9.55253e-07	0.12967
14:64219498:64220538:clu_50320_NA	POLR2K	14	64219498	64220538	ENSBTAG00000022539	64216926	64220642	Milk_cell	Milk, ProtP, FatP	5.20025e-12	6.04535e-12	0.996615
14:64219498:64220571:clu_50320_NA	POLR2K	14	64219498	64220571	ENSBTAG00000022539	64216926	64220642	Milk_cell	Milk, ProtP, FatP	1.36184e-13	2.24644e-12	0.991798
14:64219498:64220538:clu_36662_NA	POLR2K	14	64219498	64220538	ENSBTAG00000022539	64216926	64220642	Uterus	ProtP	5.49592e-16	4.2587e-07	0.0719896
14:64219627:64220538:clu_50320_NA	POLR2K	14	64219627	64220538	ENSBTAG00000022539	64216926	64220642	Milk_cell	ProtP, FatP	1.06068e-09	7.02328e-10	0.134638
15:27929241:27930268:clu_23344_NA	RNF214	15	27929241	27930268	ENSBTAG00000019358	27926669	27968545	Milk_cell	ProtP	2.0989e-21	0.000808365	0.162228
15:53182215:53184160:clu_19332_NA	RAB6A	15	53182215	53184160	ENSBTAG00000000025	53150637	53241816	Liver	ProtP	2.60161e-06	2.42081e-05	0.244027
15:53184093:53185657:clu_19333_NA	RAB6A	15	53184093	53185657	ENSBTAG00000000025	53150637	53241816	Liver	ProtP	5.73303e-07	3.13722e-05	0.0797005
15:53184265:53185657:clu_19333_NA	RAB6A	15	53184265	53185657	ENSBTAG00000000025	53150637	53241816	Liver	ProtP	1.08251e-05	2.10783e-05	0.172204
16:41932040:41947733:clu_85946_NA	AGTRAP	16	41932040	41947733	ENSBTAG00000009384	41927836	41947957	Milk_cell	ProtP	1.36066e-14	3.31457e-06	0.99999
17:72655127:72656848:clu_104337_NA	HIRA	17	72655127	72656848	ENSBTAG00000019888	72647476	72693052	Blood	Surv	2.0842e-11	5.89296e-06	0.997008
17:72656766:72656848:clu_104337_NA	HIRA	17	72656766	72656848	ENSBTAG00000019888	72647476	72693052	Blood	Surv	4.22491e-06	2.03677e-06	0.84071
18:50819431:50824013:clu_51908_NA	unknown	18	50819431	50824013	ENSBTAG00000050227	50804614	50853397	Adipose	Gl	5.73303e-07	1.00147e-05	0.106165
18:50819431:50824013:clu_51908_NA	CEACAM1	18	50819431	50824013	ENSBTAG00000005615	50817523	50837100	Adipose	Gl	5.73303e-07	1.00147e-05	0.106165
18:56334509:56335767:clu_88260_NA	ZNF473	18	56334509	56335767	ENSBTAG00000012064	56331952	56338812	Blood	Surv	1.70798e-05	1.51734e-06	0.140212
18:57101829:57122503:clu_88400_NA	unknown	18	57101829	57122503	ENSBTAG00000004608	57101773	57132189	Blood	Fert, BSize, Stat	2.61324e-35	1.16088e-10	0.0996276
18:57101829:57122503:clu_77038_NA	unknown	18	57101829	57122503	ENSBTAG00000004608	57101773	57132189	Milk_cell	Fert, BSize, Stat	2.0842e-11	9.97422e-09	0.0604692
18:57101829:57122656:clu_77038_NA	unknown	18	57101829	57122656	ENSBTAG00000004608	57101773	57132189	Milk_cell	Fert, Gl	9.58367e-07	4.95276e-11	0.999811
18:57102274:57102481:clu_88401_NA	unknown	18	57102274	57102481	ENSBTAG00000049494	57101773	57106993	Blood	Stat	1.08251e-05	1.07458e-05	0.680204
18:57102274:57102481:clu_88401_NA	unknown	18	57102274	57102481	ENSBTAG00000004608	57101773	57132189	Blood	Stat	1.08251e-05	1.07458e-05	0.680204
18:57103037:57105857:clu_88402_NA	unknown	18	57103037	57105857	ENSBTAG00000049494	57101773	57106993	Blood	Fert, BSize, Gl, Stat	2.97646e-10	1.60692e-12	0.713001
18:57103037:57105857:clu_88402_NA	unknown	18	57103037	57105857	ENSBTAG00000004608	57101773	57132189	Blood	Fert, BSize, Gl, Stat	2.97646e-10	1.60692e-12	0.713001
18:57122438:57122503:clu_88400_NA	unknown	18	57122438	57122503	ENSBTAG00000004608	57101773	57132189	Blood	Fert, BSize, Gl, Stat	7.99444e-22	1.12099e-16	0.752237
18:57122438:57122503:clu_77038_NA	unknown	18	57122438	57122503	ENSBTAG00000004608	57101773	57132189	Milk_cell	Fert, BSize, Stat	1.06068e-09	8.99121e-08	0.0638775
18:57136287:57136442:clu_88423_NA	unknown	18	57136287	57136442	ENSBTAG00000037537	57136169	57143497	Blood	Gl	1.70798e-05	6.64344e-10	0.807185
18:57136287:57136442:clu_77047_NA	unknown	18	57136287	57136442	ENSBTAG00000037537	57136169	57143497	Milk_cell	Gl	2.60161e-06	3.60141e-10	1
18:57136291:57136442:clu_77047_NA	unknown	18	57136291	57136442	ENSBTAG00000037537	57136169	57143497	Milk_cell	Gl	1.08251e-05	7.41403e-09	1
18:57136717:57136906:clu_88423_NA	unknown	18	57136717	57136906	ENSBTAG00000037537	57136169	57143497	Blood	Fert	4.22491e-06	1.88478e-06	0.270111
18:57623815:57624026:clu_88417_NA	unknown	18	57623815	57624026	ENSBTAG00000050510	57596844	57625017	Blood	Gl	2.87768e-13	1.35706e-06	0.57252
18:59523287:59523792:clu_77290_NA	unknown	18	59523287	59523792	ENSBTAG00000050562	59523031	59526105	Milk_cell	Fert, Gl	1.99289e-07	1.92396e-06	1
18:60858499:60858668:clu_77607_NA	MGC139164	18	60858499	60858668	ENSBTAG00000040392	60856348	60866029	Milk_cell	Gl	7.97161e-18	9.29393e-09	0.999726
18:60859659:60861305:clu_89009_NA	MGC139164	18	60859659	60861305	ENSBTAG00000040392	60856348	60866029	Blood	Gl	1.58666e-06	6.84226e-06	0.273855
18:61011154:61012112:clu_77654_NA	MGC157082	18	61011154	61012112	ENSBTAG00000036224	61009582	61018636	Milk_cell	Gl	2.60161e-06	5.66508e-06	0.215937
18:61012289:61012494:clu_77655_NA	MGC157082	18	61012289	61012494	ENSBTAG00000036224	61009582	61018636	Milk_cell	Gl	6.02126e-13	1.95705e-08	1
18:61069201:61080376:clu_77615_NA	unknown	18	61069201	61080376	ENSBTAG00000014953	61067997	61083999	Milk_cell	Gl	1.04111e-16	9.47491e-09	0.999998
18:61080273:61080376:clu_77615_NA	unknown	18	61080273	61080376	ENSBTAG00000014953	61067997	61083999	Milk_cell	Gl	1.04619e-11	8.92448e-09	0.895916
18:61080484:61080687:clu_89018_NA	unknown	18	61080484	61080687	ENSBTAG00000014953	61067997	61083999	Blood	Gl	3.5795e-20	1.54922e-07	0.94883
18:61158613:61159988:clu_77654_NA	unknown	18	61158613	61159988	ENSBTAG00000000336	61158271	61171888	Milk_cell	Gl	5.73303e-07	4.25947e-06	1
18:61160942:61161147:clu_77655_NA	unknown	18	61160942	61161147	ENSBTAG00000000336	61158271	61171888	Milk_cell	Gl	4.22491e-06	2.94789e-06	0.980847
18:61702420:61707764:clu_89317_NA	VSTM1	18	61702420	61707764	ENSBTAG00000002596	61698117	61717831	Blood	Gl	4.11158e-11	6.64753e-06	0.0853356
18:61702599:61707764:clu_89317_NA	VSTM1	18	61702599	61707764	ENSBTAG00000002596	61698117	61717831	Blood	Gl	2.87768e-13	5.33972e-06	0.630893
18:63235414:63235665:clu_47294_NA	TMC4	18	63235414	63235665	ENSBTAG00000020062	63227989	63238070	Rumen	Gl	6.63149e-09	1.29719e-08	0.793655
19:34386953:34388463:clu_45528_NA	FLII	19	34386953	34388463	ENSBTAG00000016161	34386823	34398726	Milk_cell	Gl	8.032e-11	1.41398e-06	0.295777
19:34387990:34388463:clu_45528_NA	FLII	19	34387990	34388463	ENSBTAG00000016161	34386823	34398726	Milk_cell	Gl	1.97318e-09	8.86804e-07	0.636066
19:34612344:34614589:clu_52342_NA	TOM1L2	19	34612344	34614589	ENSBTAG00000003983	34556866	34625228	Blood	Gl	1.40446e-20	1.66624e-05	0.14777
19:34612344:34614589:clu_45571_NA	TOM1L2	19	34612344	34614589	ENSBTAG00000003983	34556866	34625228	Milk_cell	Gl	5.49592e-16	7.0807e-07	0.388594
19:34614248:34614589:clu_52342_NA	TOM1L2	19	34614248	34614589	ENSBTAG00000003983	34556866	34625228	Blood	Surv, Gl	2.0989e-21	3.01593e-08	0.143672
19:34614248:34614589:clu_45571_NA	TOM1L2	19	34614248	34614589	ENSBTAG00000003983	34556866	34625228	Milk_cell	Gl	2.40387e-16	5.32854e-07	0.0659708
19:41938765:41939578:clu_53206_NA	HAP1	19	41938765	41939578	ENSBTAG00000052414	41934418	41945539	Blood	ProtP, MSpeed	4.12078e-31	1.01388e-05	0.498713
19:41940268:41940572:clu_53208_NA	HAP1	19	41940268	41940572	ENSBTAG00000052414	41934418	41945539	Blood	ProtP, MSpeed	3.53621e-52	6.05973e-06	0.290403
19:41940646:41941025:clu_53208_NA	HAP1	19	41940646	41941025	ENSBTAG00000052414	41934418	41945539	Blood	ProtP	1.24419e-15	8.20524e-05	0.467043
19:41943482:41943874:clu_53211_NA	HAP1	19	41943482	41943874	ENSBTAG00000052414	41934418	41945539	Blood	MSpeed	1.27453e-31	6.78867e-06	0.393338
19:41943554:41943874:clu_53211_NA	HAP1	19	41943554	41943874	ENSBTAG00000052414	41934418	41945539	Blood	MSpeed	1.40446e-20	1.70459e-05	0.139185
19:42017162:42017844:clu_31749_NA	NT5C3B	19	42017162	42017844	ENSBTAG00000011456	42015614	42041251	Adipose	MSpeed	2.9798e-26	4.92583e-06	0.0949192
19:42017162:42018276:clu_31749_NA	NT5C3B	19	42017162	42018276	ENSBTAG00000011456	42015614	42041251	Adipose	ProtP, MSpeed	1.05611e-33	1.11131e-05	0.224599
19:42017162:42017844:clu_36520_NA	NT5C3B	19	42017162	42017844	ENSBTAG00000011456	42015614	42041251	Liver	ProtP	3.01499e-22	9.18748e-05	0.10737
19:42017162:42017844:clu_33628_NA	NT5C3B	19	42017162	42017844	ENSBTAG00000011456	42015614	42041251	Uterus	ProtP	4.50097e-38	5.8045e-05	0.298759
19:42017162:42018276:clu_33628_NA	NT5C3B	19	42017162	42018276	ENSBTAG00000011456	42015614	42041251	Uterus	MSpeed	2.61324e-35	1.62464e-05	0.5608
19:42017990:42018276:clu_31749_NA	NT5C3B	19	42017990	42018276	ENSBTAG00000011456	42015614	42041251	Adipose	MSpeed	3.5795e-20	7.05435e-06	0.108828
19:42017990:42018276:clu_5015_NA	NT5C3B	19	42017990	42018276	ENSBTAG00000011456	42015614	42041251	Hypothalamus	ProtP	1.99289e-07	0.000158995	0.179216
19:42017990:42018276:clu_39087_NA	NT5C3B	19	42017990	42018276	ENSBTAG00000011456	42015614	42041251	Mammary	ProtP	4.46479e-17	7.53112e-05	0.212127
19:42017990:42018276:clu_14367_NA	NT5C3B	19	42017990	42018276	ENSBTAG00000011456	42015614	42041251	Pituitary	ProtP	1.55377e-10	0.000190852	0.586652
19:50528673:50537239:clu_54268_NA	unknown	19	50528673	50537239	ENSBTAG00000050786	50482986	50540484	Blood	Fat	8.032e-11	1.46319e-06	0.371635
19:50528673:50537239:clu_47268_NA	unknown	19	50528673	50537239	ENSBTAG00000050786	50482986	50540484	Milk_cell	Fat	5.20025e-12	1.87342e-06	0.203355
19:50538574:50538800:clu_54269_NA	unknown	19	50538574	50538800	ENSBTAG00000050786	50482986	50540484	Blood	Fat	6.19072e-15	2.50868e-06	0.323249
19:50538574:50538947:clu_54269_NA	unknown	19	50538574	50538947	ENSBTAG00000050786	50482986	50540484	Blood	Fat	1.24757e-12	1.12467e-06	0.572436
19:50859794:50860290:clu_47411_NA	unknown	19	50859794	50860290	ENSBTAG00000051698	50859602	50861369	Milk_cell	Fat	1.97318e-09	9.00653e-06	0.207834
19:50859794:50860334:clu_47411_NA	unknown	19	50859794	50860334	ENSBTAG00000051698	50859602	50861369	Milk_cell	Fat	1.15803e-07	1.71979e-05	0.0821732
19:50874517:50874950:clu_54364_NA	RAC3	19	50874517	50874950	ENSBTAG00000022927	50863256	50879273	Blood	Fat	2.96131e-14	3.87386e-07	0.695944
19:50874517:50874950:clu_54364_NA	DCXR	19	50874517	50874950	ENSBTAG00000008747	50873199	50876290	Blood	Fat	2.96131e-14	3.87386e-07	0.695944
19:50874693:50874950:clu_54364_NA	RAC3	19	50874693	50874950	ENSBTAG00000022927	50863256	50879273	Blood	Fat	2.96131e-14	2.44127e-07	0.499163
19:50874693:50874950:clu_54364_NA	DCXR	19	50874693	50874950	ENSBTAG00000008747	50873199	50876290	Blood	Fat	2.96131e-14	2.44127e-07	0.499163
19:50874858:50874945:clu_54364_NA	RAC3	19	50874858	50874945	ENSBTAG00000022927	50863256	50879273	Blood	Fat	1.04111e-16	4.6525e-07	0.616779
19:50874858:50874945:clu_54364_NA	DCXR	19	50874858	50874945	ENSBTAG00000008747	50873199	50876290	Blood	Fat	1.04111e-16	4.6525e-07	0.616779
19:55341422:55341701:clu_55055_NA	UBE2O	19	55341422	55341701	ENSBTAG00000020115	55299835	55349164	Blood	Gl	3.39653e-07	1.06018e-05	0.615865
19:55341497:55341701:clu_55055_NA	UBE2O	19	55341497	55341701	ENSBTAG00000020115	55299835	55349164	Blood	Gl	1.55377e-10	7.80208e-06	0.631713
19:56649153:56649700:clu_55379_NA	NAT9	19	56649153	56649700	ENSBTAG00000053909	56648056	56652832	Blood	Gl	1.58666e-06	1.56008e-06	0.918389
20:10375967:10377532:clu_69972_NA	AK6	20	10375967	10377532	ENSBTAG00000046192	10375646	10389675	Blood	MSpeed	6.96909e-62	4.09929e-06	0.217924
20:10375967:10377532:clu_69972_NA	TAF9	20	10375967	10377532	ENSBTAG00000027980	10375865	10379392	Blood	MSpeed	6.96909e-62	4.09929e-06	0.217924
20:10375967:10377532:clu_45997_NA	AK6	20	10375967	10377532	ENSBTAG00000046192	10375646	10389675	Uterus	MSpeed	1.36816e-18	6.04707e-05	0.625982
20:10375967:10377532:clu_45997_NA	TAF9	20	10375967	10377532	ENSBTAG00000027980	10375865	10379392	Uterus	MSpeed	1.36816e-18	6.04707e-05	0.625982
25:126994:127857:clu_79976_NA	RHBDF1	25	126994	127857	ENSBTAG00000019805	121338	140516	Blood	Gl	1.15803e-07	7.45285e-07	0.180946
25:126994:127857:clu_69632_NA	RHBDF1	25	126994	127857	ENSBTAG00000019805	121338	140516	Milk_cell	Gl	1.89591e-17	1.80772e-07	0.607571
25:126997:127857:clu_69632_NA	RHBDF1	25	126997	127857	ENSBTAG00000019805	121338	140516	Milk_cell	Gl	1.04619e-11	1.70727e-06	0.360361
25:35765887:35766427:clu_82847_NA	ACHE	25	35765887	35766427	ENSBTAG00000001139	35762361	35768977	Blood	Mas	6.19072e-15	8.69199e-08	0.267014
25:35765887:35766540:clu_82847_NA	ACHE	25	35765887	35766540	ENSBTAG00000001139	35762361	35768977	Blood	Mas	1.04111e-16	6.68925e-08	0.662096
25:35765887:35767530:clu_82847_NA	ACHE	25	35765887	35767530	ENSBTAG00000001139	35762361	35768977	Blood	Mas	6.02126e-13	1.41029e-07	0.630689
25:35767393:35767530:clu_82847_NA	ACHE	25	35767393	35767530	ENSBTAG00000001139	35762361	35768977	Blood	Mas	2.78903e-15	9.50765e-08	0.32944
25:35906926:35907013:clu_72223_NA	GIGYF1	25	35906926	35907013	ENSBTAG00000015738	35900360	35909574	Milk_cell	Mas	1.15803e-07	2.84398e-07	0.999946
25:36372474:36372882:clu_83125_NA	ZNF3	25	36372474	36372882	ENSBTAG00000007012	36368810	36376716	Blood	Mas	3.63502e-09	2.00745e-06	0.484461
26:22206016:22224165:clu_93932_NA	BTRC	26	22206016	22224165	ENSBTAG00000007476	22130152	22301533	Milk_cell	Fat	9.58367e-07	3.66658e-06	0.218311
26:23075723:23081394:clu_94043_NA	MFSD13A	26	23075723	23081394	ENSBTAG00000021065	23071864	23089451	Milk_cell	Milk, ProtP	1.97318e-09	5.74036e-06	0.909886
26:23095397:23096982:clu_108828_NA	ACTR1A	26	23095397	23096982	ENSBTAG00000021067	23088515	23104847	Blood	Milk, ProtP	1.24757e-12	5.22163e-06	0.0560927
26:23095397:23096982:clu_93961_NA	ACTR1A	26	23095397	23096982	ENSBTAG00000021067	23088515	23104847	Milk_cell	Milk, ProtP	1.12586e-22	7.29167e-07	0.990961
29:40887903:40891438:clu_9175_NA	AHNAK	29	40887903	40891438	ENSBTAG00000013468	40815654	40907522	Milk_cell	ProtP	9.58367e-07	2.11289e-07	0.881516
29:40888126:40890509:clu_9172_NA	AHNAK	29	40888126	40890509	ENSBTAG00000013468	40815654	40907522	Milk_cell	ProtP	6.79535e-06	8.83444e-07	0.328193
29:40888126:40890893:clu_9172_NA	AHNAK	29	40888126	40890893	ENSBTAG00000013468	40815654	40907522	Milk_cell	Milk, ProtP	1.12586e-22	0.000164953	0.807092
29:40891053:40891438:clu_9175_NA	AHNAK	29	40891053	40891438	ENSBTAG00000013468	40815654	40907522	Milk_cell	ProtP	1.97318e-09	1.91067e-08	0.36792
